# Expanding the coverage of regulons from high-confidence prior knowledge for accurate estimation of transcription factor activities

**DOI:** 10.1101/2023.03.30.534849

**Authors:** Sophia Müller-Dott, Eirini Tsirvouli, Miguel Vázquez, Ricardo O. Ramirez Flores, Pau Badia-i-Mompel, Robin Fallegger, Astrid Lægreid, Julio Saez-Rodriguez

## Abstract

Gene regulation plays a critical role in the cellular processes that underlie human health and disease. The regulatory relationship between transcription factors (TFs), key regulators of gene expression, and their target genes, the so called TF regulons, can be coupled with computational algorithms to estimate the activity of TFs. However, to interpret these findings accurately, regulons of high reliability and coverage are needed. In this study, we present and evaluate a collection of regulons created using the CollecTRI meta-resource containing signed TF-gene interactions for 1,183 TFs. In this context, we introduce a workflow to integrate information from multiple resources and assign the sign of regulation to TF-gene interactions that could be applied to other comprehensive knowledge bases. We find that the signed CollecTRI-derived regulons outperform other public collections of regulatory interactions in accurately inferring changes in TF activities in perturbation experiments. Furthermore, we showcase the value of the regulons by investigating hallmarks of TF activity profiles inferred from the transcriptomes of three different cancer types. Overall, the CollecTRI-derived TF regulons enable the accurate and comprehensive estimation of TF activities and thereby help to interpret transcriptomics data.

**GRAPHICAL ABSTRACT:** 
