## Supplementary File 1 for "Expanding the coverage of regulons from high-confidence prior knowledge for accurate estimation of transcription factor activities"

GRN 1	GRN 2	AUROC adjusted p value	AUROC t value	AUPRC adjusted p value	AUPRC t value
CollecTRI	DoRothEA ABC	<2.2x10^-16	104.9	<2.2x10^-16	71.1
CollecTRI	RegNetwork	<2.2x10^-16	164.9	<2.2x10^-16	126.2
CollecTRI	Pathway Commmons	<2.2x10^-16	180.5	<2.2x10^-16	158.2
CollecTRI	ChEA3 ARCHS4	<2.2x10^-16	285.4	<2.2x10^-16	259.3
CollecTRI	ChEA3 GTEx	<2.2x10^-16	296.6	<2.2x10^-16	383.8
CollecTRI	ChEA3 Enrichr	<2.2x10^-16	303.9	<2.2x10^-16	375.1
CollecTRI	shuffled CollecTRI	<2.2x10^-16	312.6	<2.2x10^-16	372.8
CollecTRI	ChEA3 ReMap	<2.2x10^-16	309	<2.2x10^-16	339.9
CollecTRI	ChEA3 ENCODE	<2.2x10^-16	269.3	<2.2x10^-16	278.8
CollecTRI	ChEA3 Literature	<2.2x10^-16	293	<2.2x10^-16	385.8
DoRothEA ABC	RegNetwork	<2.2x10^-16	58.9	<2.2x10^-16	55.1
DoRothEA ABC	Pathway Commmons	<2.2x10^-16	86	<2.2x10^-16	90.8
DoRothEA ABC	ChEA3 ARCHS4	<2.2x10^-16	176.1	<2.2x10^-16	169.3
DoRothEA ABC	ChEA3 GTEx	<2.2x10^-16	199.5	<2.2x10^-16	291.5
DoRothEA ABC	ChEA3 Enrichr	<2.2x10^-16	204.8	<2.2x10^-16	283.4
DoRothEA ABC	shuffled CollecTRI	<2.2x10^-16	209.1	<2.2x10^-16	280.9
DoRothEA ABC	ChEA3 ReMap	<2.2x10^-16	218.3	<2.2x10^-16	259.4
DoRothEA ABC	ChEA3 ENCODE	<2.2x10^-16	193.9	<2.2x10^-16	216.6
DoRothEA ABC	ChEA3 Literature	<2.2x10^-16	210.8	<2.2x10^-16	301.7
RegNetwork	Pathway Commmons	<2.2x10^-16	33	<2.2x10^-16	38
RegNetwork	ChEA3 ARCHS4	<2.2x10^-16	116.6	<2.2x10^-16	102.6
RegNetwork	ChEA3 GTEx	<2.2x10^-16	145.9	<2.2x10^-16	223.2
RegNetwork	ChEA3 Enrichr	<2.2x10^-16	150.2	<2.2x10^-16	215.5
RegNetwork	shuffled CollecTRI	<2.2x10^-16	152.4	<2.2x10^-16	212.8
RegNetwork	ChEA3 ReMap	<2.2x10^-16	167.9	<2.2x10^-16	198.3
RegNetwork	ChEA3 ENCODE	<2.2x10^-16	151.2	<2.2x10^-16	167.3
RegNetwork	ChEA3 Literature	<2.2x10^-16	164.7	<2.2x10^-16	238.2
Pathway Commmons	ChEA3 ARCHS4	<2.2x10^-16	72.6	<2.2x10^-16	53.5
Pathway Commmons	ChEA3 GTEx	<2.2x10^-16	104.1	<2.2x10^-16	168.2
Pathway Commmons	ChEA3 Enrichr	<2.2x10^-16	107.3	<2.2x10^-16	161.1
Pathway Commmons	shuffled CollecTRI	<2.2x10^-16	107.7	<2.2x10^-16	158.5
Pathway Commmons	ChEA3 ReMap	<2.2x10^-16	127.4	<2.2x10^-16	149.4
Pathway Commmons	ChEA3 ENCODE	<2.2x10^-16	118	<2.2x10^-16	128.2
Pathway Commmons	ChEA3 Literature	<2.2x10^-16	128	<2.2x10^-16	186.4
ChEA3 ARCHS4	ChEA3 GTEx	<2.2x10^-16	40.2	<2.2x10^-16	140.2
ChEA3 ARCHS4	ChEA3 Enrichr	<2.2x10^-16	42.8	<2.2x10^-16	131.6
ChEA3 ARCHS4	shuffled CollecTRI	<2.2x10^-16	41.3	<2.2x10^-16	128.5
ChEA3 ARCHS4	ChEA3 ReMap	<2.2x10^-16	68.4	<2.2x10^-16	118.4
ChEA3 ARCHS4	ChEA3 ENCODE	<2.2x10^-16	65.8	<2.2x10^-16	97.1
ChEA3 ARCHS4	ChEA3 Literature	<2.2x10^-16	73	<2.2x10^-16	161.6
ChEA3 GTEx	ChEA3 Enrichr	0.08	1.8	<2.2x10^-16	-8
ChEA3 GTEx	shuffled CollecTRI	0.46	-0.8	<2.2x10^-16	-11.4
ChEA3 GTEx	ChEA3 ReMap	<2.2x10^-16	28.4	<2.2x10^-16	-8.7
ChEA3 GTEx	ChEA3 ENCODE	<2.2x10^-16	31.3	<2.2x10^-16	-7.4
ChEA3 GTEx	ChEA3 Literature	<2.2x10^-16	35.7	<2.2x10^-16	31
ChEA3 Enrichr	shuffled CollecTRI	0.01	-2.7	<2.2x10^-16	-3.4
ChEA3 Enrichr	ChEA3 ReMap	<2.2x10^-16	27	0.22	-1.3
ChEA3 Enrichr	ChEA3 ENCODE	<2.2x10^-16	30.1	0.23	-1.3
ChEA3 Enrichr	ChEA3 Literature	<2.2x10^-16	34.5	<2.2x10^-16	38.5
shuffled CollecTRI	ChEA3 ReMap	<2.2x10^-16	30.2	0.09	1.8
shuffled CollecTRI	ChEA3 ENCODE	<2.2x10^-16	32.9	0.22	1.3
shuffled CollecTRI	ChEA3 Literature	<2.2x10^-16	37.5	<2.2x10^-16	41.7
ChEA3 ReMap	ChEA3 ENCODE	<2.2x10^-16	6.1	0.95	-0.2
ChEA3 ReMap	ChEA3 Literature	<2.2x10^-16	8.8	<2.2x10^-16	36.9
ChEA3 ENCODE	ChEA3 Literature	0.04	2.1	<2.2x10^-16	31.5
