## Supplementary File 2 for "Expanding the coverage of regulons from high-confidence prior knowledge for accurate estimation of transcription factor activities"

source	score	p_value	Cancer_type
TRERF1	-3.26	0.00111257341592089	ccrcc
TFAM	-2.68	0.00737470665417014	ccrcc
HNF1A	-2.58	0.00983767672855994	ccrcc
DLX1	-2.49	0.0127168545833644	ccrcc
E2F6	-2.41	0.0161327245632133	ccrcc
FOXI1	-2.36	0.0181937365559323	ccrcc
FEV	-2.25	0.0246564097355851	ccrcc
ZBTB7A	-2.19	0.0286240963327243	ccrcc
HNF4A	-2.06	0.0395775735575164	ccrcc
MAF	2.01	0.0439154341720046	ccrcc
MYC	2.03	0.0421623600736773	ccrcc
E2F4	2.07	0.0384336982537254	ccrcc
NFKB1	2.12	0.0341738038942834	ccrcc
RFXANK	2.16	0.0309182583935576	ccrcc
NFKB	2.46	0.0138042732567342	ccrcc
JUN	2.54	0.0109349612971947	ccrcc
IRF6	2.6	0.00936496671759561	ccrcc
IRF1	2.88	0.00395351224840607	ccrcc
E2F1	3.14	0.00167719195673618	ccrcc
STAT3	3.23	0.00122169360297044	ccrcc
STAT1	3.91	9.1452513124548e-05	ccrcc
SPI1	4.27	1.97336687453461e-05	ccrcc
GATA2	-4.01	6.16087134581353e-05	luad
SPI1	-3.8	0.000146126207614905	luad
FOXO3	-2.58	0.00985327582534013	luad
KLF6	-2.39	0.0168095351198391	luad
LMO2	-2.37	0.0176656788135018	luad
RUNX1	-2.33	0.0197385573510563	luad
GATA3	-2.19	0.0285974126806535	luad
NFIL3	-2.15	0.031619554579894	luad
PITX2	-2.11	0.035224446683997	luad
MECP2	-2.09	0.0366345979673747	luad
ETV2	-2.05	0.0405630804812982	luad
KLF5	-2.05	0.040328063479165	luad
SRF	-2.04	0.0409742472296156	luad
SOX2	-1.99	0.0469120741595353	luad
HBP1	2.02	0.0434961862327416	luad
HDAC5	2.03	0.0419475467661606	luad
HOXC8	2.03	0.0428608353744785	luad
OLIG2	2.05	0.0406015460141965	luad
ZBTB18	2.06	0.0392449347802142	luad
ZNF143	2.21	0.02680017332032	luad
E2F2	2.4	0.0162759281150027	luad
GLIS3	2.44	0.014690818248215	luad
E2F1	2.94	0.00331822870360853	luad
E2F4	3.76	0.000168508504376162	luad
MYC	4.51	6.56949464171638e-06	luad
SRF	-3.36	0.000786976618301318	ucec
SMAD3	-2.85	0.004324523078127	ucec
FOXO3	-2.7	0.00687819792783453	ucec
GATA2	-2.65	0.00796364622361699	ucec
TLX1	-2.63	0.00854818248984628	ucec
MYOCD	-2.36	0.0184858258514077	ucec
MEF2B	-2.31	0.0208462108651324	ucec
SMAD2	-2.31	0.020686967738974	ucec
ZEB1	-2.26	0.0240859358510416	ucec
PGR	-2.1	0.0355199586759994	ucec
HOXD4	-2.02	0.0432335200366275	ucec
KLF7	-2.01	0.0444980001732788	ucec
TWIST1	-1.98	0.0472788640264385	ucec
FOXE1	2.05	0.0400152783377992	ucec
HNF1B	2.09	0.0366441044948545	ucec
PPARG	2.09	0.0367130681636287	ucec
ZNF143	2.17	0.0300323482566585	ucec
HDAC7	2.18	0.0294782107523172	ucec
E2F4	2.2	0.0274778071497279	ucec
ZBTB4	2.42	0.015600331044837	ucec
NFE2	2.54	0.0112284292924868	ucec
HCFC1	2.83	0.00468402015951961	ucec
SREBF2	2.87	0.00407910947283843	ucec
GRHL2	3.22	0.00129170408467012	ucec
E2F1	3.88	0.000103261352053217	ucec
